# Changing variability is an overlooked aspect of protected area planning

**DOI:** 10.1101/2023.10.26.564062

**Authors:** Rekha Marcus, Michael J. Noonan

**Affiliations:** Department of Biology, The University of British Columbia Okanagan, Kelowna, British Columbia, Canada; Okanagan Institute for Biodiversity, Resilience, and Ecosystem Services, The University of British Columbia Okanagan, Kelowna, British Columbia, Canada; Department of Computer Science, Math, Physics, and Statistics, The University of British Columbia Okanagan, Kelowna, British Columbia, Canada

**Keywords:** climate change, conservation planning, priority conservation areas, reserve design, stochasticity, variance

## Abstract

Protected areas are widely used management tools designed to support the long-term conservation of biodiversity. The effectiveness of protected areas is being challenged by human-induced climate change, however, which is causing three broad shifts away from the current distribution of climate trends: a change in mean conditions, a change in the variance around the mean, and/or a change in symmetry. Though changes in average conditions are certainly important, the second behaviour, a change in variance, brings a unique set of challenges that species must respond to. As conditions become more variable, phenological events become less predictable, extreme weather events become more frequent, food security and ecosystem stability are compromised, and extinction risk increases. It therefore stands to reason that changes in the variance of local conditions should be a core consideration when designing protected areas.

Here, we reviewed the literature to determine the extent to which changes in variance are being incorporated into protected area planning. Worryingly, we found that fewer than a quarter of the 100 studies we surveyed formally considered how climate change might change mean conditions, and only four considered climate change-induced changes in the variance around the mean. Our evaluation reveals an alarming gap in protected area research. The majority of researchers continue to make recommendations for protected areas without acknowledging that the area(s) they are recommending for protection may have markedly different conditions in the future. Whether variability is considered or not, stochastic events represent a serious threat to the persistence of species and complex ecosystems. Effective conservation requires actively considering how the stability of conditions within protected areas will be impacted by future climate change. As global climate patterns tend towards increasing unpredictability, protecting less variable habitat should be a priority to ensure local populations are not exposed to elevated extinction risk.
