## Supplementary material for "Changing variability is an overlooked aspect of protected area planning": S1

doi	Author	Date	Location studied	continent	Journal Impact Factor	Type of study	Variable types used	Number of static measurements used	Static measurements used	Number of dynamic measurements used	Dynamic measurements used	Change in mean/climate change mentioned	Change in mean incorporated?	Measures allow for variance?	Variability mentioned	Change in variability incorporated	Recommendations made	Data for recommendations available?
https://doi.org/10.1111/csp2.288	McKinley	2020	USA	North America	3.574	Compare PAs to NPAs	Biodiversity, Productivity	2	ecological representation, drnking water protection cover	1	NPP	No	No	Yes	No	No	Yes	No
https://doi.org/10.1371/journal.pone.0154223	Belote	2016	USA	North America	3.752	Compare PAs to NPAs	Geophysical, Human use	2	wildness index, human modification	0		No	No	No	No	No		Yes
https://doi.org/10.1371/journal.pone.0054689	Aycrigg	2013	USA	North America	3.752	Compare PAs to NPAs	Productivity, Geophysical	4	elevation, land cover classification	1	soil productivity, land cover	No	No	No	No	No	No	No
https://doi.org/10.1016/j.biocon.2007.05.012	Leroux	2007	Canada	North America	7.499	Math/Stats/GIS model	Biodiversity, Productivity	0		2	plant community size, vegetation succession (age)	Yes	Yes	Yes	Yes	Yes	Yes	No
https://doi.org/10.1016/j.biocon.2016.10.007	Asaad	2017	Global	Global	7.499	Theoretical model						Yes	Yes	Yes	Yes	No	Yes	No
https://doi.org/10.1111/j.1523-1739.2007.00794.x	Gardner	2007	East Africa	Africa	7.499	Compare PAs to NPAs	Biodiversity	0		1	species richness	Yes	No	Yes	No	No	Yes	No
https://doi.org/10.1371/journal.pone.0281980	Pither	2023	Canada	North America	3.752	Math/Stats/GIS model	Geophysical, Human use, Biodiversity	4	movement cost, canadian human footprint, road cover, animal density	0		No	No	No	No	No	Yes	No
https://doi.org/10.3389/fevo.2019.00027	D'Aloia	2019	Global	Global	4.49	Theoretical model	Biodiversity, Productivity	0		2	distribution of biodiversity, habitat quality surrounding PAs	Yes	Yes	Unsure	No	No	No	No
https://doi.org/10.1016/j.biocon.2012.01.016	Holland	2012	Africa	Africa	7.499	Theoretical model	Biodiversity	0		1	distribution of priority taxa	No	No	Unsure	No	No	Yes	No
https://doi.org/10.3897/natureconservation.24.20942	Renquiang	2018	China	Asia	2.431	Compare PAs to NPAs	Biodiversity	4	conservation status index, distribution size index, conservation endemic index, species richness	0		No	No	No	No	No	Yes	No
https://doi.org/10.1111/j.1523-1739.2009.01432.x	Urbina-Cardona	2010	Mexico	North America	7.56	Math/Stats/GIS model	Geophysical, Meteorological	1	elevation	7	temperature seasonality, precipitation of driest month, precipitation seasonality, annual temperature range, temperature seasonality, precipitation of driest month, mean diurnal range	No	No	Yes	No	No	Yes	No
https://doi.org/10.1007/s10531-005-6199-6	Chang-Le	2006	China	Asia	4.296	Compare PAs to NPAs	Biodiversity	1	species richness	0		No	No	Unsure	No	No	No	No
https://doi.org/10.1002/aqc.2582	Portocarrero-Aya	2015	Columbia	South America	3.258	Theoretical model	Geophysical, Productivity, Biodiversity	4	uniqueness of habitat, level of knowledge, biological importance, level of threat	1	productivity	No	No	Yes	No	No	Yes	Yes
https://doi.org/10.1641/B570309	Knight	2007	Global	Global	11.572	Theoretical model						No	No	No	No	No	No	No
https://doi.org/10.1080/09640568.2022.2145939	Yue	2022	China	Asia	3.371	Math/Stats/GIS model	Human use, Geophysical, Productivity	2	land use, roads	2	NDVI, NPP, land cover	Yes	No	Yes	No	No	Yes	Yes
https://doi.org/10.1002/aqc.2806	Solovyev	2017	Russia	Asia	3.258	Math/Stats/GIS model	Biodiversity, Productivity	4	rarity, life history importance, threatened species, sensitivity	2	productivity, diversity	No	No	Yes	No	No	Yes	No
https://doi.org/10.1016/j.biocon.2005.06.021	Tognelli	2005	Chile	South America	7.499	Math/Stats/GIS model	Biodiversity, Human use	1	distribution of species	2	species richness, human population density	Yes	Yes	Yes	Yes	No	Yes	No
https://doi.org/10.3389/fevo.2017.00002	Psaralexi	2017	Europe	Europe	4.496	Compare PAs to NPAs	Geophysical	1	size	0		No	No	No	No	No	Yes	No
https://doi.org/10.1016/j.gecco.2022.e02218	Avotins	2022	Latvia	Europe	3.97	Compare PAs to NPAs	Biodiversity, Productivity, Human use	6	habitat type, presence of pygmy owls, tree species, tree age, tree size, time since last forestry	1	soil richness	Yes	Yes	Yes	No	No	Yes	No
https://doi.org/10.1016/j.biocon.2020.108741	Huang	2020	China	Asia	7.499	Math/Stats/GIS model	Biodiversity, Geophysical, Productivity	3	species distribution, altitude, slope	3	weather, NDVI, habitat quality	No	No	Yes	No	No	No	No
https://doi.org/10.1139/facets-2020-0108	Custode	2021	Canada	North America	2.51	Compare PAs to NPAs	Biodiversity, Geophysical	2	species richness, size of area	0		No	No	No	No	No	Yes	No
https://doi.org/10.1016/j.biocon.2023.109902	Karimi	2023	Iran	Asia	7.499	Math/Stats/GIS model	Biodiversity, Human use	2	biodiversity, human settlement index	1	species seasonality	Yes	No	Yes	No	No	Yes	No
https://doi.org/10.1016/j.biocon.2007.12.033	Pearce	2008	North America	North America	7.499	Math/Stats/GIS model	Biodiversity, Geophysical	2	bird species richness, topography	3	bird habitat quality, land cover, productivity	No	No	Yes	No	No	Yes	No
https://doi.org/10.1016/j.biocon.2016.06.007	Zhang	2017	China	Asia	7.499	Math/Stats/GIS model	Meteorological, Geophysical					No	No	Yes	No	No	Yes	No
https://doi.org/10.1641/0006-3568(2004)054[1110:KBAASC]2.0.CO;2	Eken	2004	Global	Global		Theoretical model	Biodiversity	4				Yes	No	No	No	No	No	No
https://doi.org/10.1007/s10531-020-02007-4	Lamine	2020	UAE	Asia	4.296	Theoretical model	Biodiversity, Geophysical	2	breeding areas, habitat type	0		No	No	No	No	No	No	No
https://doi.org/10.1111/csp2.12	Monroy-Gamboa	2019	Mexico	North America	3.57	Compare PAs to NPAs	Biodiversity	2	species distribution, biodiversity representation	0		No	No	No	No	No	Yes	No
https://doi.org/10.1016/S0006-3207(97)00115-8	Hacker	1998	Africa	Africa	7.499	Theoretical model	Biodiversity	4	taxon richness, character richness, threatened taxon richness	0		Yes	No	No	No	No	No	No
https://doi.org/10.1111/csp2.7	Plumptre	2019	Uganda	Africa	3.57	Compare PAs to NPAs	Biodiversity	4	biodiversity range, biological processes	0		No	No	No	No	No	Yes	No
https://doi.org/10.1016/j.gecco.2019.e00578	Chen	2019	China	Asia	3.97	Math/Stats/GIS model	Meteorological, Geophysical, Productivity, Human use	2	habitat suitability index, distribution of vegetation,	0		No	No	No	No	No	Yes	No
https://doi.org/10.3390/f13091341	Dinh Vu	2022	Vietnam	Asia	3.282	Theoretical model						No	No	No	No	No	No	No
https://doi.org/10.1016/j.biocon.2010.03.037	Rondinini	2010	Global	Global	7.499	Literature Review						No	No	Yes	No	No	No	No
https://doi.org/10.1111/acv.12854	Sutton	2023	Philippines	Asia	3.641	Math/Stats/GIS model	Biodiversity, Productivity, Human use	2	eagle presence, human use index	4	plant biomass, leaf cover, plant and canopy biomass, senscent biomass	No	No	Yes	No	No	Yes	Yes
https://doi.org/10.1016/j.pecon.2018.03.001	Fonseca	2018	Brazil	South America	5.652	Theoretical model						No	No	No	No	No	No	No
https://doi.org/10.1016/j.biocon.2016.10.012	Butt	2016	Australia	Oceania	7.499	Theoretical model	Meteorological, Geophysical	2	elevation, projected nesting beaches	2	temperature, sea level rise,	Yes	Yes	Yes	Yes	Yes	No	No
https://doi.org/10.1117/12.2542766	Syartinilia	2019	Indonesia	Asia	0	Math/Stats/GIS model	Geophysical, Biodiversity, Human use, Meteorological	13	slope, type of ecosystem, cultural value, presence of endangered species	8	disaster risk, forest cover, erosion control	Yes	No	Yes	No	No	Yes	No
https://doi.org/10.1007/s10531-018-1625-8	Shrestha	2018	China	Asia	4.296	Math/Stats/GIS model	Biodiversity	1	plant distribution			No	No	No	No	No	Yes	No
https://doi.org/10.2744/CCB-0774.1	Buhlmann	2009	Global	Global	1.209	Math/Stats/GIS model	Biodiversity, Geophysical. Meteorological	2	turtle distribution, watershed boundaries	1	turtle home range	No	No	Yes	No	No	Yes	No
https://doi.org/10.1111/j.1523-1739.2011.01697.x	Sewall	2011	Comoros	Africa	7.499	Theoretical model	Biodiversity, Human use	30	fox distribution, species richness, human use			Yes	No	No	No	No	Yes	No
https://doi.org/10.1111/csp2.196	Belote	2020	Global	Global	3.57	Theoretical model	Human use, Geophysical, Biodiversity	3	human footprint, land cover, vegetation coverage	0		Yes	No	No	No	No	Yes	Yes
https://doi.org/10.1016/j.biocon.2006.12.012	Pawar	2007	India	Asia	7.499	Math/Stats/GIS model	Biodiversity, Geophysical, Meteorological	2	species distribution, altitude	18	temperature in different times of the year, seasonality, isothermality, mean diurnal range, precipitation throughout the year	No	No	Yes	No	No	Yes	No
https://doi.org/10.1016/j.biocon.2017.08.024	Bicknell	2017	Guyana	South America	7.499	Math/Stats/GIS model	Biodiversity, Human use	3	species distribution, vegetation type, opportunity cost of conservation,	0		No	No	No	No	No	Yes	No
https://doi.org/10.1007/s10531-021-02146-2	Epele	2021	Argentina	South America	4.296	Math/Stats/GIS model	Biodiversity, Geophysical, Productivity, Meteorological	1	species diversity	15	NDVI, water temperature, pH, wetland area	Yes	Yes	Yes	Yes	No	Yes	No
doi:10.1017/S037689291300026X	Crego	2013	Argentina	South America	4.075	Math/Stats/GIS model	Geophysical, Meteorological, Biodiversity	2	presence of meadow, species distribution	8	temperature, precipitation, presence of wetlands	Yes	Yes	Yes	No	No	Yes	No
https://doi.org/10.1111/acv.12719	Tena	2021	Spain	Europe	4.377	Math/Stats/GIS model	Biodiversity, Meteorological, Human use	2	bat species distribution, human land use	2	precipitation, temperature	Yes	No	Yes	No	No	Yes	No
https://doi.org/10.3996/112017-JFWM-089	Yirka	2018	USA	North America	0.797	Math/Stats/GIS model	Biodiversity, Productivity	13	bird species distribution, land cover,	1	projected loss of forest	Yes	Yes	Yes	No	No	Yes	Yes
https://doi.org/10.1016/j.jenvman.2022.116330	Hou	2022	China	Asia	5.84	Math/Stats/GIS model	Biodiversity, Geophysical	4	species distribution, elevation, land cover	1	species habitat range	No	No	Yes	No	No	Yes	No
https://doi.org/10.1111/csp2.12680	Cheddadi	2022	Morocco	Africa	3.57	Theoretical model	Biodiversity, Geophysical	2	topography, genetic diversity of species	1	past and present cedar range	Yes	Yes	Yes	No	No	Yes	No
https://doi.org/10.1007/s10531-021-02291-8	Harvey	2021	Caribbean	South America	4.296	Theoretical model	Biodiversity, Geophysical	2	threatened species distribution, uniqueness of habitat	0		No	No	No	No	No	Yes	No
https://doi.org/10.1111/j.1523-1739.2004.00620.x	Filipe	2004	Spain	Europe	7.563	Math/Stats/GIS model	Biodiversity, Geophysical, Meteorological, Human use	5	species occurence, geomorphology	16	climate, hydrology, human use	No	No	Yes	No	No	Yes	No
https://doi.org/10.1007/s00267-009-9380-y	Qiu	2009	USA	North America	8.91	Math/Stats/GIS model	Meteorological, Geophysical	3	topography, soil type, elevation	5	runoff levels and direction, precipitation, temperature, humidity	No	No	Yes	No	No	Yes	No
https://doi.org/10.3161/068.042.0206	Chen	2007	China	Asia	0.83	Math/Stats/GIS model	Biodiversity	1	conservation priority index	0		No	No	No	No	No	No	No
https://doi.org/10.1111/j.1461-0248.2005.00827.x	Halpern	2005	Global	Global	11.274	Math/Stats/GIS model						Yes	Yes	Unsure	Yes	No	No	No
https://doi.org/10.1016/j.tree.2007.10.001	Pressey	2007	Global	Global	20.589	Theoretical model						Yes	Yes	Yes	Yes	Yes	No	No
https://doi.org/10.1016/j.biocon.2006.08.017	Abell	2007	Global	Global	7.499	Theoretical model						Yes	No	Yes	No	No	No	No
https://doi.org/10.1111/j.1523-1739.2006.00331.x	Bani	2006	Italy	Europe	7.563	Theoretical model	Biodiversity, Geophysical	1	presence of indicator species	2	patch size, isolation	No	No	Unsure	No	No	No	No
https://doi.org/10.1371/journal.pone.0092950	Goncalvez	2014	Brazil	South America	3.752	Math/Stats/GIS model	Biodiversity, Geophysical, Meteorological	3	jaguar distribution, distance from water, connectivity	1	precipitation of driest month	No	No	Yes	No	No	Yes	No
https://doi.org/10.1111/ddi.12607	Yu	2017	China	Asia	5.717	Math/Stats/GIS model	Biodiversity, Geophysical, Meteorological, Productivity	3	elevation, solar range, species distribution	6	temperature range, temperature seasonality, precipitation, NDVI, PET	No	No	Yes	No	No	Yes	No
https://doi.org/10.1016/j.biocon.2018.10.025	Prieto-Torres	2018	South America	South America	7.499	Compare PAs to NPAs	Biodiversity, Meteorological, Human use	1	species distribution	2	climate data (unspecific), human footprint	Yes	No	Yes	No	No	Yes	Yes
https://doi.org/10.3390/su12208321	Fogarty	2020	USA	North America	3.889	Math/Stats/GIS model	Productivity	1	percent cover of grassland	0		Yes	Yes	No	No	No	No	No
https://doi.org/10.1046/j.1472-4642.2002.00132.x	Awad	2002	South Africa	Africa	5.717	Theoretical model	Biodiversity	3	species richness, endemicity, and rarity	0		No	No	No	No	No	No	No
https://doi.org/10.1371/journal.pone.0054839	Li	2013	Global	Global	3.752	Math/Stats/GIS model	Meteorological	0		2	temperature, precipitation	Yes	Yes	Yes	Yes	Yes	No	No
https://doi.org/10.1111/jbi.12498	Albuquerque	2015	Global	Global	4.81	Math/Stats/GIS model	Meteorological, Productivity, Geophysical, Human use	4	elevation, human footprint, soil depth, hours of sunshine	5	temperature, precipitation, NDVI, soil diversity, soil pH	Yes	No	Yes	No	No	Yes	Yes
https://doi.org/10.1017/S1367943002002238	Komar	2002	El Salvador	North America	4.377	Math/Stats/GIS model	Biodiversity	1	bird distribution	0		Yes	No	No	No	No	No	No
https://doi.org/10.2744/CCB-0774.1	Buhlmann	2009	Global	Global	0.59	Compare PAs to NPAs	Biodiversity, Geophysical	3	turtle distribution data, watersheds, ecoregions	0		No	No	No	No	No	Yes	No
https://doi.org/10.1038/35002501	Myers	2000	Global	Global	69.504	Theoretical model	Biodiveristy, Human use	1	species endemism	1	degree of threat to ecosystem	Yes	No	Yes	No	No	Yes	No
https://doi.org/10.1017/S1367943003001215	Danielsen	2006	Philippines	Asia	4.377	Compare PAs to NPAs	Biodiversity, Human use	1	species endemism	1	level of threat by habitat destruction	Yes	No	Yes	No	No	Yes	No
https://doi.org/10.1016/S0006-3207(98)00060-3	Jarvis	1999	Namibia	Africa	7.499	Compare PAs to NPAs	Biodiversity, Geophysical, Meteorological	3	species distribution, vegetation zone, altitude	2	rainfall, temperature	No	No	Yes	No	No	Yes	No
https://doi.org/10.1371/journal.pone.0221901	Andrade-Diaz	2019	Argentina	South America	3.752	Math/Stats/GIS model	Biodiveristy, Meteorological, Human use	4	species distribution, ecological niche, human footprint	7	precipitation, temperature,	Yes	Yes	Yes	No	No	Yes	No
https://doi.org/10.1111/acv.12522	Bonnet-Lebrun	2019	Greece	Europe	4.377	Math/Stats/GIS model	Biodiversity	1	bear distribution	0		No	No	No	No	No	Yes	Yes
https://doi.org/10.1111/j.1523-1739.2006.00331.x	Bani	2006	Italy	Europe	7.563	Math/Stats/GIS model	Biodiversity, Geophysical	1	bird species distribution	2	patch isolation, forest structure	Yes	No	Yes	No	No	No	No
https://doi.org/10.1371/journal.pone.0092950	Goncalvez	2014	Brazil	South America	3.752	Math/Stats/GIS model	Biodiversity, Geophysical, Meteorological	4	land cover, jaguar distribution, elevation, distance from water	7	temperature + precipitation	No	No	Yes	No	No	Yes	No
https://doi.org/10.1111/1365-2664.12330	Scales	2014	Global	Global	6.869	Theoretical model	Geophysical	1	frontal zones	0		No	No	No	No	No	Yes	No
https://doi.org/10.1007/s10531-005-6199-6	Chang-Le	2007	China	Asia	4.296	Math/Stats/GIS model	Biodiversity	1	plant distribution	0		No	No	No	No	No	Yes	No
https://doi.org/10.1016/j.ecolind.2018.10.003	Moradi	2019	Iran	Asia	6.263	Math/Stats/GIS model	Biodiversity, Geophysical, Meteorological, Productivity	2	species distribution, elevation	5	temperature, precipitation, ndvi	No	No	Yes	No	No	Yes	No
https://doi.org/10.1016/j.biocon.2003.09.027	Reyers	2004	South Africa	Africa	7.499	Compare PAs to NPAs	Biodiversity, Productivity, Geophysical, Human use	2	bird distributions, land cover	2	land use, future land use	Yes	Yes	Yes	No	No	Yes	No
https://doi.org/10.1007/s10531-010-9784-2	Laumonier	2010	Indonesia	Asia	4.296	Compare PAs to NPAs	Biodiversity, Geophysical, Meteorological	3	tree presence-absence, physiography, geomorphology	1	bioclimates	Yes	Yes	Yes	No	No	Yes	No
https://www.jstor.org/stable/2641976	Medail	1999	Mediterranean	Europe	7.563	Literature Review						No	No	No	No	No	No	No
https://doi.org/10.1016/j.jenvman.2017.06.021	Doxa	2017	France	Europe	8.91	Compare PAs to NPAs	Biodiversity, Geophysical, Meteorological, Human use	3	plant distribution, ground slope, salinity	5	temperature, precipitation, pH, sun exposure, urban cover	Yes	Yes	Yes	No	No	Yes	No
https://doi.org/10.1016/j.jnc.2014.02.007	Lu	2014	China	Asia	2.431	Math/Stats/GIS model	Biodiversity, Human use	2	species distribution, human disturbance	1	human disturbance	No	No	No	No	No	Yes	No
https://www.researchgate.net/publication/238587008_A_systematic_method_for_identifying_priority_conservation_areas_using_wildlife_habitat_relationships_and_observed_locations_of_rare_species	Warman	2000	Canada	North America	0	Math/Stats/GIS model	Biodiversity	1	species distribution	0		No	No	No	No	No	No	No
doi:10.1017/S0030605308002019	Grigione	2009	North America	North America	2.7	Math/Stats/GIS model	Biodiversity, Human use	1	felid observations	19	human density, roads, connectivity	Yes	Yes	Yes	No	No	Yes	No
https://doi.org/10.1016/j.ecolind.2023.110631	Samal	2023	India	Asia	6.263	Math/Stats/GIS model	Biodiversity, Meteorological, Productivity, Geophysical	3	species occurrence, elevation, fossil pollen occurrence (?), soil parameters	25	temperature, precipitation, pH, carbon stock	Yes	Yes	Yes	No	No	Yes	No
https://doi.org/10.1016/j.gecco.2023.e02602	Dang	2023	China	Asia	3.97	Theoretical model	Productivity, Geophysical, Meteorological, Human use, Biodiversity	6	elevation, soil, distance to water, species, distance to road	6	land use, road use, NPP, weather, NDVI	Yes	Yes	Yes	Yes	No	Yes	No
https://doi.org/10.1016/j.ocecoaman.2015.06.027	Hao	2015	China	Asia	4.295	Compare PAs to NPAs	Meteorological, Geophysical, Biodiversity	4	geology, morphology, species rarity	4	water depth, current, temperature, salinity	Yes	No	Yes	No	No	Yes	No
https://doi.org/10.1111/cobi.12324	Lavers	2014	Australia	Oceania	7.563	Math/Stats/GIS model	Biodiversity, Geophysical	5	bird occurence, depth, sebed slope, distance to land/island	2	sea surface temperature, chlorophyll concentration	Yes	No	Yes	No	No	Yes	Yes
https://doi.org/10.1046/j.1523-1739.2001.015002513.x	Polani	2002	USA	North America	7.563	Theoretical model	Biodiversity, Human use	2	species distribution, human land use	1	human land use	No	No	Yes	No	No	Yes	No
https://doi.org/10.1016/j.biocon.2006.05.023	Das	2006	India	Asia	7.499	Compare PAs to NPAs	Biodiversity, Productivity	2	species distribution, habitat type	1	NDVI	No	No	Yes	No	No	Yes	No
https://doi.org/10.1016/j.scitotenv.2018.09.305	Qin	2019	China	Asia	10.754	Math/Stats/GIS model	Biodiversity, Human use, Geophysical, Meteorological, Productivity	7	elevation, soil type, solar radiation, distance	5	land cover, land use, evaporaiton, temperature, precipitation, NPP	Yes	Yes	Yes	No	No	Yes	No
https://doi.org/10.1111/ddi.12571	Veach	2017	Global	Global	5.717	Compare PAs to NPAs	Biodiversity	6	species distribution, species richness, species range	0		Yes	No	No	No	No	Yes	No
https://doi.org/10.15553/c2010v652a10	Fenu	2010	Italy	Europe	0.56	Literature Review						No	No	No	No	No	Yes	No
https://doi.org/10.1111/j.1523-1739.2006.00305.x	Knight	2006	Global	Global	7.563	Theoretical model						No	No	No	No	No	Yes	No
https://doi.org/10.1007/s10531-004-1067-3	Jiguet	2006	France	Europe	4.296	Math/Stats/GIS model	Biodiversity	4	species rarity, bird distributions	0		No	No	No	No	No	Yes	No
https://doi.org/10.1016/S0006-3207(01)00039-8	Pressey	2001	Australia	Oceania	7.499	Math/Stats/GIS model	Meteorological, Productivity	1	soil capability	1	rainfall	Yes	Yes	Yes	No	No	Yes	No
https://doi.org/10.1046/j.1472-4642.2001.00098.x	Reyers	2009	South Africa	Africa	5.717	Math/Stats/GIS model	Biodiversity, Human use	1	land cover	1	roads	Yes	No	Yes	No	No	Yes	No
https://doi.org/10.1111/j.1469-1795.2005.00009.x	Fattorini	2005	Greece	Europe	4.377	Theoretical model	Biodiversity	1	endangered species contributions	0		No	No	No	No	No	Yes	No
https://doi.org/10.1016/S0198-9715(99)00046-0	Woodhouse	2000	Wales	Europe	6.454	Math/Stats/GIS model	Biodiversity	1	species distribution	0		Yes	No	No	No	No	No	No
https://doi.org/10.3354/meps07887	Bailey	2009	Scotland	Europe	2.915	Compare PAs to NPAs	Biodiversity, Meteorological, Geophysical	6	species distribution, salinity, depth, slope, distance to shore, sediment type	1	sea surface temperature	No	No	Yes	No	No	No	No
https://doi.org/10.1016/j.envsoft.2017.01.003	Lin	2017	Taiwan	Asia	4.9	Math/Stats/GIS model	Human use, Meteorological, Geophysical, Productivity	3	distance to road, soil depth, elevation	5	nutrient retention, precipitation, plant evapotranspiration, land use, soil erodibility	Yes	Yes	Yes	No	No	Yes	No
https://doi.org/10.1371/journal.pone.0097679	Tschumi	2014	France	Europe	3.752	Math/Stats/GIS model	Biodiversity, Geophysical, Meteorological	3	territory occupancy, soil density, soil type	6	ground water, temperature, rainfall, sunshine, vegetation cover	No	No	Yes	No	No	No	No
